## Supplementary Tables S1-S4 for "Targeting the MAT2A-SAM axis increases platinum sensitivity in ovarian cancer by impairing DNA repair and stemness"

### Sheet: Table S1 
Supplementary Table S1 Plasmids, Chemicals, Primers and Antibodies
Reagent/Material	Description	Supplier	Catalog/Plasmid #
Flag-Depdc5 pRK5	Co-immunoprecipitation plasmid	Addgene	#46340
pLJC5 Flag-Depdc5	Co-immunoprecipitation plasmid	Addgene	#109337
pCBASceI	DNA double-strand break repair reporter plasmid	Addgene	#26477
pLCN DSB Repair Reporter	DNA double-strand break repair reporter plasmid	Addgene	#98895
pCAGGS DRR mCherry Donor EF1a BFP	DNA double-strand break repair reporter plasmid	Addgene	#98896
Negative Control siRNA	Gene silencing reagent-negative control	Sigma-Aldrich	SIC001
MAT2A-targeting siRNA	Gene silencing reagent	Sigma-Aldrich	N/A
MAT2A shRNA	Gene silencing reagent	Sigma-Aldrich	N/A
FIDAS-5	MAT2A inhibitor	Sigma-Aldrich	5041730001
Ampicillin	Antibiotic	Sigma-Aldrich	A9518-5G
Cisplatin	Chemotherapy agent	Millipore	232120-50mg
MTT	Cell viability reagent	Invitrogen	M6494
Puromycin	Antibiotic	Thermo Fisher Scientific	A11138-03
L-Glutamine	Cell culture supplement	VWR International	97061-506
L-Cystine Diethyl Ester Dihydrochloride	Cell culture supplement	AstaTech Inc.	FD3033-5G
S-Adenosylmethionine (SAM)	Metabolite supplement	Cayman Chemical	17595
Gene name	Primer sequence
ALDH1A1-R	GCC ACA TAC ACC AAT AGG TTC
ALDH1A1-F	ATG GAT GCT TCC GAG AGG
ALDH1A2-F	TTGGTTCAGTGTGGAGAAGG
ALDH1A2-R	AAAGCTTGCAGGAATGGTTTG
STAT3-F	ATGGTATTGCTGCAGGTCGT
STAT3-R	AGTATTGTCGGCCAGAGAGC
Nanog-F	CAG AAG GCC TCA GCA CCT ACC TAC CC
Nanog-R	AAA CCG ACC TTG ACG TAC GTC CTG AC
Oct4-F	GGA AAG GCT TCC CCC TCA GGG AAA GG
Oct4-R	AAG AAC ATG TGT AAG CTG CGG CCC
MAT2a-1-F	ACC TCA GAG TCG GTC GGG
MAT2a-1-R	GCA GCT CTG GAT GTA ATT TCC C
EEF1A1-F	GCC CCA GGA CAC AGA GAC TTT ATC
EEF1A1-R	CAA CAC CAG CAG CAA CAA TCA G
RhoA-1-F	GGA ATG ATG AGC ACA CAA GGC
RhoA-1-R	TGT ACC CAA AAG CGC CAA
Gene name	qMSP primer Sequence
FDH-MSP-UM-set1-F	GAT AGT GGG GTT TTA GGA GTT ATG T
FDH-MSP-UM-set1-R	CAA CCA CTA CAC TCA AAT AAA CAA
FDH-MSP-M-set1-F	GAT AGC GGG GTT TTA GGA GTT AC
FDH-MSP-M-set1-R	ACC ACT ACG CTC AAA TAA ACG
Alu-M-S2	ATT AGT CGG GCG TGG TGG
Alu-M-AS2	CCC GAA TTC AAA CGA TTC TCC
BRCA1-MSP-UM-set1-F	TTG GTT TTT GTG GTA ATG GAA AAG TGT
BRCA1-MSP-UM-set1-R	CAA AAA ATC TCA ACA AAC TCA CAC CA
BRCA1-MSP-M-set1-F	TCG TGG TAA CGG AAA AGC GC
BRCA1-MSP-M-set1-R	AAA TCT CAA CGA ACT CAC GCC G
Antibody	Species	Company	Catalog #
NANOG	Rb	CST	4903S
SIRT1	Rb	CST	9475S
SIRT1	Rb	CST	2496P
H2AX-phospho	Rb	CST	9718S
Histone H3	Rb	CST	4499S
Chk1-phospho	Rb	CST	2341S
Chk1	Ms	CST	2360S
Chk2-phospho	Rb	CST	2661S
Chk2	Rb	CST	2662S
ATR-phospo(Ser248)	Rb	CST	2853S
ATR	Rb	CST	2790S
pATM-phospo(Ser1981)	Rb	CST	13050S
ATM	Rb	CST	2873S
Non-Homologous End Joining (NHEJ) DNA Repair Antibody Sampler Kit	Rb	CST	76696
p70S6K-phospho	Rb	CST	9234S
mTOR	Rb	CST	29833
Beta-Tubulin	Rb	CST	2146S
Beta-actin	Rb	CST	8457S
MTAP	Rb	ProteinTech	11475-1-AP
BMT2	Rb	ProteinTech	21744-1-AP
SIRT1	Ms	ProteinTech	60303-1-Ig
FANCD2	Ms	Santa Cruz	sc-20022
Anti-DNA-RNA Hybrid Antibody, clone S9.6	Ms	Millipore Sigma	MABE1095
MAT2A	Rb	abcam	ab154343
Anti-DDDDK tag (Binds to FLAG® tag sequence) antibody	Rb	Abcam	ab205606
Depdc5	Rb	Abcam	ab185565
SignalStain® Boost Detection Reagent	Rb	CST	8114
SignalStain® Boost Detection Reagent	Ms	CST	8125
Anti-mouse IgG		CST	7076S
Anti-rabbit IgG		CST	7074S

### Sheet: Table S2 
Supplementary Table S2. ssGSEA OCSC markers
Category	n	Genes
CSC identity	10	ALDH1A1, ALDH1A3, CD44, PROM1, CD24, KIT, ITGA6, THY1, CDH1, EPCAM
Pluripotency TF	4	SOX2, SOX9, MYC, NANOG
EMT/Mesenchymal	7	VIM, CDH2, ZEB1, ZEB2, SNAI1, SNAI2, TWIST1
Notch	3	NOTCH1, NOTCH3, JAG1
Hedgehog	4	SMO, GLI1, GLI2, PTCH1
Signaling TF (PI3K/STAT/Hippo)	4	STAT3, AKT1, YAP1, WWTR1
Epigenetic (SAM axis)	5	EZH2, BMI1, DNMT1, DNMT3A, DNMT3B
OCSC Panel v7.2 — CSC Identity Markers
1. Izycka N, Rucinski M, Andrzejewska M, Szczerba A, Nowak-Markwitz E. Expression of stem cell markers CD44, ALDH1A1, and CD133 in high-grade serous ovarian cancer. Int J Mol Sci. 2023;24(4):4070. doi: 10.3390/ijms24044070. PMID: 36835481
2. Frąszczak K, Barczyński B. Cancer stem cells in epithelial ovarian cancer: a review. Cancers. 2024;16(7):1418. doi: 10.3390/cancers16071418. PMID: 38611096
3. Varier L, Sundaram SM, Gamit N, et al. An overview of ovarian cancer: the role of cancer stem cells in chemoresistance and a precision medicine approach targeting the Wnt pathway with the antagonist sFRP4. Cancers. 2023;15(20):5063. doi: 10.3390/cancers15205063. PMID: 37894430
4. Królewska-Daszczyńska P, Daszczyński R, Wieśniewski M, et al. NES and SOX2 as ovarian cancer stem cell markers. Oncol Lett. 2022;23(2):49. doi: 10.3892/ol.2021.13167. PMID: 35003386
5. Januchowski R, Wojtowicz K, Zabel M. Role of ALDH isoforms in drug resistance of ovarian cancer cell lines. Biomed Pharmacother. 2016;83:635-645. doi: 10.1016/j.biopha.2016.07.042. PMID: 27479069 [ALDH1A3 in platinum-resistant OC]
6. Meng E, et al. CD49f (ITGA6) in ovarian cancer stem cell sphere formation and self-renewal. [Meng 2022 — verify full citation and DOI at submission]
7. Izycka N, et al. EPCAM expression and clinical significance in HGSOC. Int J Mol Sci. 2024. [Izycka 2024 — verify full citation and DOI at submission]
8. Nephew KP, et al. HOTAIR and EZH2 in platinum-resistant ovarian cancer. Mol Cancer Ther. 2024. [AACR 2024 abstract; verify DOI at submission]
9. Kim KH, Roberts CW. Targeting EZH2 in cancer. Nat Med. 2016;22(2):128-134. doi: 10.1038/nm.4036. PMID: 26845405. [EZH2 as oncogenic epigenetic driver; verify HGSOC-specific EZH2 citation with Shu at submission]
10. Chowdhury AT, et al. YAP1/WWTR1 and PI3K/AKT/mTOR in HGSOC stemness. 2025. [Chowdhury et al. 2025 — verify full citation at submission]
11. Chen X, Zhao J, Yuan P, et al. Gli1 and ABCB1 in platinum-resistant ovarian cancer. [verify DOI at submission; Chen 2014]

### Sheet: Table S3
Supplementary Table S3. Selected IPA pathways CDDP vs siScramble
Ingenuity Canonical Pathways	-log(p-value)	Ratio	z-score	Molecules
Activin Inhibin Signaling Pathway	7	0.0741	3.207	ATF2,EP300,FOSL2,FOXO3,FOXP3,JUN,MAX,PAX5,SMAD3,SMAD4,SOX17,STAT3,TCF7,TGIF2
Adipogenesis pathway	6.03	0.0815	-2.111	CDK7,CLOCK,HDAC8,HIF1A,KLF5,NR2F2,SMAD3,SOX9,SREBF1,TBL1XR1,TCF7
ATM Signaling	3.67	0.0714	0.447	ATF1,ATF2,CBX5,CREB1,JUN,RAD51,TRRAP
B Cell Receptor Signaling	3.44	0.0508	2.828	ATF2,BCL6,CREB1,ELK1,JUN,MTOR,NFATC3,PAX5,RELA
Cell Cycle: G1/S Checkpoint Regulation	7.98	0.147	-1.667	E2F2,E2F3,E2F5,E2F8,HDAC8,MAX,MYC,SMAD3,SMAD4,TFDP1
Cyclins and Cell Cycle Regulation	4.09	0.0833	2.449	CDK7,E2F2,E2F3,E2F5,E2F8,HDAC8,TFDP1
DNA Methylation and Transcriptional Repression Signaling	12.1	0.156	2.333	CDK7,E2F2,E2F3,E2F5,E2F8,HNF4A,MBD4,MECP2,MTA2,MYC,RELA,TCF12,TCF7,TEAD1,TET1
Folate Signaling Pathway	4.19	0.107	2.449	KLF4,MYC,OGT,SOX2,SRC,STAT3
FOXO-mediated transcription of cell cycle genes	5.82	0.294	2.236	FOXG1,FOXO3,KLF4,SMAD3,SMAD4
Generic Transcription Pathway	13.2	0.0686	4.271	ESRRA,HDAC8,HNF4A,HNF4G,MED1,NCOR1,NOTCH1,NR1H3,NR2C2,NR2F1,NR2F6,NR4A1,RARA,RXRA,RXRG,TBL1X,TBL1XR1,VDR,ZFP2,ZFP69B,ZKSCAN1,ZKSCAN5,ZNF140,ZNF175,ZNF197,ZNF584,ZNF589,ZNF701,ZNF740
HEY1 Signaling Pathway	6.23	0.0764	1.732	ARNT,E2F2,E2F3,E2F5,E2F8,HIF1A,MYH11,NCOR1,NOTCH1,NR2F2,SMAD3,SMAD4
HOTAIR Regulatory Pathway	5.39	0.0701	2.714	AEBP2,EP300,FOXM1,IRF1,MRTFA,MYC,RCOR1,RELA,REST,STAT3,TCF7
Human Embryonic Stem Cell Pluripotency	3.11	0.0457	2.333	ELK1,KLF4,MYC,NFYA,REST,SMAD3,SMAD4,SOX2,STAT3
ID1 Signaling Pathway	5.15	0.0603	0.577	ATF3,BHLHE40,EP300,FOXO3,HIF1A,KLF17,MYC,REST,SMAD3,SMAD4,SRC,STAT3
JAK/STAT Signaling	5.11	0.0976	2.121	JUN,MTOR,PIAS1,RELA,STAT1,STAT2,STAT3,STAT5A
Mitotic G2-G2/M phases	1.01	0.0254	2.236	CDK7,E2F3,EP300,FOXM1,MYBL2
Molecular Mechanisms of Cancer	2.44	0.024	4.025	CHRM2,E2F2,E2F3,E2F5,E2F8,ELK1,EP300,HDAC8,HIF1A,JUN,MAX,MYC,NOTCH1,RAC3,RELA,SMAD3,SMAD4,SRC,TCF7,TFDP1
p38 MAPK Signaling	5.65	0.084	3.162	ATF1,ATF2,CREB1,ELK1,HMGN1,IRAK4,MAX,MEF2A,MYC,STAT1
PPARα/RXRα Activation	4.75	0.0601	-2.53	CLOCK,EP300,JUN,MED1,NCOR1,NR2C2,NR2F1,RELA,RXRA,SMAD3,SMAD4
Pre-NOTCH Expression and Processing	3.48	0.08	1.633	E2F3,ELF3,EP300,JUN,NOTCH1,TFDP1
Role of BRCA1 in DNA Damage Response	5.19	0.1	-1.342	ATF1,E2F2,E2F3,E2F5,E2F8,RAD51,SMARCC2,STAT1
Role of CHK Proteins in Cell Cycle Checkpoint Control	2.27	0.0702	-2	E2F2,E2F3,E2F5,E2F8
Senescence Pathway	8.45	0.0657	0.943	ATF3,BHLHE40,E2F2,E2F3,E2F5,E2F8,ELF3,EP300,EP400,ETS2,FOXO3,IRF3,JUN,MTOR,NFATC3,PML,RNF2,SMAD3,SMAD4
Signaling by NOTCH1	6.4	0.118	2.333	ARRB1,EP300,HDAC8,HIF1A,MYC,NCOR1,NOTCH1,TBL1X,TBL1XR1
Sirtuin Signaling Pathway	3.22	0.0403	-1.508	CLOCK,ESRRA,FOXO3,HIF1A,JUN,MTOR,MYC,NR1H3,RELA,SREBF1,STAT3
SUMOylation of transcription cofactors	8.56	0.205	3	CASP8AP2,EP300,ING2,MRTFA,NCOA1,PIAS1,RNF2,SUMO1,SUMO2
Transcriptional Regulatory Network in Embryonic Stem Cells	4.45	0.0613	0.632	CDX2,EOMES,HNF4A,KLF4,MYC,REST,SMAD3,SMAD4,SOX2,STAT3
TP53 Regulates Transcription of DNA Repair Genes	2.82	0.0725	2.236	ATF2,CDK7,JUN,NELFE,SUPT5H
SUMOylation of DNA damage response and repair proteins	2.61	0.0649	2.236	PIAS1,PML,RNF2,SUMO1,SUMO2

### Sheet: Table S4
Supplementary Table S4. Selected IPA: CDDP-siMAT2A vs CDDP
Ingenuity Canonical Pathways	-log(p-value)	Ratio	z-score	Molecules
Hematoma Resolution Signaling Pathway	2.56	0.0165	-1	FOS,JUN,PPARG,STAT3
IL-10 Signaling	3.35	0.027	-1	FOS,JUN,RELB,STAT3
PPAR Signaling	6.75	0.0577	-0.447	EP300,FOS,JUN,NR1H3,PPARG,RELB
IL-12 Signaling and Production in Macrophages	8.92	0.0441	-0.333	CEBPB,EP300,FOS,JUN,NFIL3,PPARG,RELB,STAT3,VDR
Myelination Signaling Pathway	2.14	0.0125	0	EP300,FOS,JUN,SMAD3
Regulation of IL-2 Expression in Activated and Anergic T Lymphocytes	4.15	0.0435	1	FOS,JUN,RELB,SMAD3
Transcriptional regulation by RUNX1	3.32	0.0265	2	ARID1A,EP300,SMARCC2,YAP1
Acute Phase Response Signaling	5.31	0.0328	2	CEBPB,FOS,JUN,NR3C1,RELB,STAT3
IL-6 Signaling	4.84	0.0388	2	CEBPB,FOS,JUN,RELB,STAT3
Role of Macrophages, Fibroblasts and Endothelial Cells in Rheumatoid Arthritis	2.21	0.0132	2	CEBPB,FOS,JUN,STAT3
MSP-RON Signaling in Cancer Cells Pathway	4.7	0.0362	2	ELF3,FOS,JUN,RELB,STAT3
Pulmonary Healing Signaling Pathway	2.89	0.0203	2	EP300,STAT3,WWTR1,YAP1
CDX Gastrointestinal Cancer Signaling Pathway	4.01	0.026	2	FOS,JUN,KLF5,RELB,STAT3
Oxytocin Signaling Pathway	2.37	0.0146	2	FOS,PPARG,RELB,SMARCC2
Human Embryonic Stem Cell Pluripotency	2.89	0.0203	2	FOXO1,KLF4,SMAD3,STAT3
G-Protein Coupled Receptor Signaling	3.68	0.0117	2.121	FOS,FOXO1,JUN,MEF2A,RELB,STAT3,WWTR1,YAP1
Ribonucleotide Reductase Signaling Pathway	4.38	0.0311	2.236	ARID1A,FOS,JUN,SMARCC2,STAT3
Transcriptional regulation of white adipocyte differentiation	5.75	0.0595	2.236	CEBPB,EP300,KLF4,KLF5,PPARG
NGF-stimulated transcription	7.45	0.128	2.236	EP300,FOS,FOSL1,JUND,LYL1
Transcriptional regulation by RUNX3	5.47	0.0521	2.236	EP300,SMAD3,TEAD1,WWTR1,YAP1
Sertoli Cell-Germ Cell Junction Signaling Pathway (Enhanced)	3.64	0.0216	2.236	FOS,FOSL1,FOSL2,JUN,SMAD3
Pulmonary Fibrosis Idiopathic Signaling Pathway	7.2	0.028	2.333	EP300,FOS,FOXO1,JUN,RELB,SMAD3,STAT3,WWTR1,YAP1
IL-17A Signaling in Fibroblasts	7.46	0.0759	2.449	CEBPB,ELF3,FOS,JUN,RELB,STAT3
Chronic Myeloid Leukemia Signaling	4.35	0.0222	2.449	FOS,JUN,KLF4,RELB,SMAD3,STAT3
Generic Transcription Pathway	3.29	0.0142	2.449	NR1H3,NR3C1,PPARG,VDR,ZNF597,ZNF750
